# Robust phenotyping of highly multiplexed tissue imaging data using pixel-level clustering

**DOI:** 10.1101/2022.08.16.504171

**Authors:** Candace C. Liu, Noah F. Greenwald, Alex Kong, Erin F. McCaffrey, Ke Xuan Leow, Dunja Mrdjen, Bryan J. Cannon, Josef Lorenz Rumberger, Sricharan Reddy Varra, Michael Angelo

## Abstract

While technologies for multiplexed imaging have provided an unprecedented understanding of tissue composition in health and disease, interpreting this data remains a significant computational challenge. To understand the spatial organization of tissue and how it relates to disease processes, imaging studies typically focus on cell-level phenotypes. However, images can capture biologically important objects that are outside of cells, such as the extracellular matrix. Here, we developed a pipeline, Pixie, that achieves robust and quantitative annotation of pixel-level features using unsupervised clustering and show its application across a variety of biological contexts and multiplexed imaging platforms. Furthermore, current cell phenotyping strategies that rely on unsupervised clustering can be labor intensive and require large amounts of manual cluster adjustments. We demonstrate how pixel clusters that lie within cells can be used to improve cell annotations. We comprehensively evaluate pre-processing steps and parameter choices to optimize clustering performance and quantify the reproducibility of our method. Importantly, Pixie is open source and easily customizable through a user-friendly interface.
