## SupplementaryTable1 for "Robust phenotyping of highly multiplexed tissue imaging data using pixel-level clustering"

### Sheet: Final Panel
Day 1 (Overnight)
Target	Clone	Channel	Stock (ug/mL)	Titer (ug/mL)
Granzyme B	D6E9W	141Pr	50	1
Lag3	17B4	142Nd	200	1
CD4	EPR6855	143Nd	50	0.5
CD14	D7A2T	144Nd	50	0.5
CC3	Asp175	145Nd	200	1
Foxp3	236A/E7	146Nd	50	1
PD1	D4W2J	147Sm	50	2
CD31	EP3095	148Nd	50	0.5
PD-L1-biotin	E1L3N	149Sm	879	2.5
CD21	SP186	150Nd	200	0.5
Ki67	8D5	151Eu	50	0.5
CD209/DC-SIGN	DCN46	152Sm	200	1
CD206	685645	153Eu	200	1
pS6	D57.2.2E	154Sm	50	0.5
CD68	D4B9C	156Gd	50	0.5
Tbet	4B10	157Gd	50	2
CD8	C8/144B	158Gd	50	0.5
CD3	D7A6E	159Tb	50	0.5
IDO	SP260	160Gd	50	1
CD11c	EP1347Y	161Dy	50	0.5
TIM3	EPR22241	162Dy	50	2
CD163	D6U1J	163Dy	50	2
CD20	L26	164Er	50	0.5
CD16	D1N9L	165Ho	50	1
GLUT1	EPR3915	166Er	50	0.5
HLA-DR	EPR3692	167Er	50	0.5
CD57	NK/804	168Er	50	0.5
CD45	D9M8I	169Tm	50	0.75
CD45RO	UCHL1	171YB	50	1
CD138	EPR6454	173Yb	50	1
MPO	polyclonal	174Yb	50	1
Day 2 (1 hour)
Target	Clone	Channel	Stock (ug/mL)	Titer (ug/mL)
Vimentin	D21H3	113In	50	4
SMA	SP171	115In	50	4
biotin	1D4-C5	149Sm	500	4
H3K9Ac	C5B11	170Er	50	2
H3K27me3	C36B11	172Yb	200	2
Tryptase	794	176Yb	50	0.25
HH3	D1H2	89Y	50	4
